# Comparative and systems analyses of *Leishmania* spp. non-coding RNAs through developmental stages

**DOI:** 10.1101/2021.05.17.444077

**Authors:** J. Eduardo Martinez-Hernandez, Victor Aliaga-Tobar, Carolina González, Rubens Monte-Neto, Alberto J. M. Martin, Vinicius Maracaja-Coutinho

## Abstract

*Leishmania* spp. is the etiological agent of leishmaniases, neglected diseases that seek to be eradicated in the coming years. The life cycle of these parasites involve different host and stress environments. In recent years, many studies have shown that several protein coding genes are directly involved with the development and host interactions, however, little is still known about the role of ncRNAs in life cycle progression. In this study, we aimed to identify the genomic structure and function of ncRNAs from *Leishmania* spp. and to get insights into the RNAome of this protozoan genus. We studied 26 strains corresponding to 16 different species of *Leishmania*. Our RNAome analysis revealed the presence of several ncRNAs that are shared through different species, allowing us to differentiate between subgenus as well as species that are canonically related to visceral leishmaniasis. We also studied co-expression relationships between coding genes and ncRNAs which in the amastigote developmental stage for *Leishmania braziliensis* and *L. donovani* revealed the presence of miRNA-like co-expressed with several coding genes involved in starvation, survival and histone modification. This work constitutes the first effort to characterize the *Leishmania* RNAome, supporting further approaches to better understand the role of ncRNAs in the gene regulation, infective process and host-parasite interaction.
