## Supplementary File 3 for "Comparative and systems analyses of *Leishmania* spp. non-coding RNAs through developmental stages"

### Sheet: Hoja1
Supplementary File 3
GO biological processes assignamet of top 10 miRNA-like associated to Amastigote in L. braziliensis and L. donovani
Sheet 2	GO enrichment of Lbraziliensis top 10 miRNA
Sheet 3	GO enrichment of Ldonovani top 10 miRNA
Sheet 4	GO enrichment LbrM2903_20.1_984445-984477_miRNA (L. braziliensis)
Sheet 5	GO enrichment Ld27_v01s1_883438-883470_miRNA (L. donovani)
Sheet 6	GO enrichment Ld17_v01s1_485484-485505_miRNA (L. donovani)
All enrichment corresponds to Biological processes

### Sheet: Hoja2
ID	Name	Bgd count	Result count	Result gene list	Pct of bgd	Fold enrichment	Odds ratio	P-value	Benjamini	Bonferroni
GO:0055085	transmembrane transport	153	7	LBRM2903_020008400,LBRM2903_110017000,LBRM2903_180009200,LBRM2903_230017600,LBRM2903_260032200,LBRM2903_280024800,LBRM2903_320026900,	4.6	3.5	4.02	0.00339733097132	0.165325788567	0.604724912895
GO:0006810	transport	398	12	LBRM2903_020008400,LBRM2903_110017000,LBRM2903_180009200,LBRM2903_200032600,LBRM2903_200056200,LBRM2903_230017600,LBRM2903_260032200,LBRM2903_270016800,LBRM2903_270032800,LBRM2903_280024800,LBRM2903_320026900,LBRM2903_350062400,	3.0	2.31	2.74	0.00432805766006	0.165325788567	0.770394263491
GO:0051234	establishment of localization	400	12	LBRM2903_020008400,LBRM2903_110017000,LBRM2903_180009200,LBRM2903_200032600,LBRM2903_200056200,LBRM2903_230017600,LBRM2903_260032200,LBRM2903_270016800,LBRM2903_270032800,LBRM2903_280024800,LBRM2903_320026900,LBRM2903_350062400,	3.0	2.3	2.73	0.00450934398992	0.165325788567	0.802663230207
GO:0051179	localization	414	12	LBRM2903_020008400,LBRM2903_110017000,LBRM2903_180009200,LBRM2903_200032600,LBRM2903_200056200,LBRM2903_230017600,LBRM2903_260032200,LBRM2903_270016800,LBRM2903_270032800,LBRM2903_280024800,LBRM2903_320026900,LBRM2903_350062400,	2.9	2.22	2.62	0.00595825803151	0.165325788567	1.0
GO:0015698	inorganic anion transport	10	2	LBRM2903_200056200,LBRM2903_280024800,	20.0	15.3	19.58	0.00705405286497	0.165325788567	1.0
GO:0006113	fermentation	1	1	LBRM2903_160007000,	100.0	76.51	inf	0.0130702836004	0.165325788567	1.0
GO:0072348	sulfur compound transport	1	1	LBRM2903_280024800,	100.0	76.51	inf	0.0130702836004	0.165325788567	1.0
GO:0008272	sulfate transport	1	1	LBRM2903_280024800,	100.0	76.51	inf	0.0130702836004	0.165325788567	1.0
GO:0009267	cellular response to starvation	1	1	LBRM2903_200049400,	100.0	76.51	inf	0.0130702836004	0.165325788567	1.0
GO:0047484	regulation of response to osmotic stress	1	1	LBRM2903_200049400,	100.0	76.51	inf	0.0130702836004	0.165325788567	1.0
GO:0042594	response to starvation	1	1	LBRM2903_200049400,	100.0	76.51	inf	0.0130702836004	0.165325788567	1.0
GO:0031667	response to nutrient levels	1	1	LBRM2903_200049400,	100.0	76.51	inf	0.0130702836004	0.165325788567	1.0
GO:0042149	cellular response to glucose starvation	1	1	LBRM2903_200049400,	100.0	76.51	inf	0.0130702836004	0.165325788567	1.0
GO:0031669	cellular response to nutrient levels	1	1	LBRM2903_200049400,	100.0	76.51	inf	0.0130702836004	0.165325788567	1.0
GO:0006468	protein phosphorylation	199	7	LBRM2903_050009000,LBRM2903_190007400,LBRM2903_230030800,LBRM2903_280025600,LBRM2903_290007800,LBRM2903_290033600,LBRM2903_350036000,	3.5	2.69	3.02	0.0139319484747	0.165325788567	1.0
GO:0071496	cellular response to external stimulus	2	1	LBRM2903_200049400,	50.0	38.25	76.94	0.0259729167947	0.243325220498	1.0
GO:0031668	cellular response to extracellular stimulus	2	1	LBRM2903_200049400,	50.0	38.25	76.94	0.0259729167947	0.243325220498	1.0
GO:0080134	regulation of response to stress	2	1	LBRM2903_200049400,	50.0	38.25	76.94	0.0259729167947	0.243325220498	1.0
GO:0009991	response to extracellular stimulus	2	1	LBRM2903_200049400,	50.0	38.25	76.94	0.0259729167947	0.243325220498	1.0
GO:0016310	phosphorylation	235	7	LBRM2903_050009000,LBRM2903_190007400,LBRM2903_230030800,LBRM2903_280025600,LBRM2903_290007800,LBRM2903_290033600,LBRM2903_350036000,	3.0	2.28	2.52	0.0316283265951	0.260813962413	1.0
GO:0043087	regulation of GTPase activity	23	2	LBRM2903_010011500,LBRM2903_220010200,	8.7	6.65	7.43	0.0355943501053	0.260813962413	1.0
GO:0006811	ion transport	242	7	LBRM2903_180009200,LBRM2903_200032600,LBRM2903_200056200,LBRM2903_230017600,LBRM2903_280024800,LBRM2903_320026900,LBRM2903_350062400,	2.9	2.21	2.44	0.0363109325986	0.260813962413	1.0
GO:0031124	mRNA 3'-end processing	3	1	LBRM2903_340060300,	33.3	25.5	38.46	0.0387100091728	0.260813962413	1.0
GO:0006378	mRNA polyadenylation	3	1	LBRM2903_340060300,	33.3	25.5	38.46	0.0387100091728	0.260813962413	1.0
GO:0090481	pyrimidine nucleotide-sugar transmembrane transport	3	1	LBRM2903_180009200,	33.3	25.5	38.46	0.0387100091728	0.260813962413	1.0
GO:0008150	biological process	2479	39	LBRM2903_010005400,LBRM2903_010010700,LBRM2903_010011500,LBRM2903_020008400,LBRM2903_030005800,LBRM2903_050009000,LBRM2903_110017000,LBRM2903_130007100,LBRM2903_160007000,LBRM2903_170007600,LBRM2903_170010400,LBRM2903_180009200,LBRM2903_190007400,LBRM2903_200018100,LBRM2903_200032600,LBRM2903_200049400,LBRM2903_200056200,LBRM2903_220010200,LBRM2903_230017600,LBRM2903_230030800,LBRM2903_260032200,…	1.6	1.2	1.78	0.0393983601956	0.260813962413	1.0
GO:0006464	cellular protein modification process	361	9	LBRM2903_050009000,LBRM2903_190007400,LBRM2903_230030800,LBRM2903_270034200,LBRM2903_280025600,LBRM2903_290007800,LBRM2903_290008300,LBRM2903_290033600,LBRM2903_350036000,	2.5	1.91	2.12	0.0419962797787	0.260813962413	1.0
GO:0036211	protein modification process	361	9	LBRM2903_050009000,LBRM2903_190007400,LBRM2903_230030800,LBRM2903_270034200,LBRM2903_280025600,LBRM2903_290007800,LBRM2903_290008300,LBRM2903_290033600,LBRM2903_350036000,	2.5	1.91	2.12	0.0419962797787	0.260813962413	1.0
GO:0051336	regulation of hydrolase activity	27	2	LBRM2903_010011500,LBRM2903_220010200,	7.4	5.67	6.24	0.0477783664274	0.260813962413	1.0

### Sheet: Hoja3
ID	Name	Bgd count	Result count	Result gene list	Pct of bgd	Fold enrichment	Odds ratio	P-value	Benjamini	Bonferroni
GO:0006412	translation	195	20	LdBPK_030420.1,LdBPK_060410.1,LdBPK_130460.1,LdBPK_141010.1,LdBPK_181380.1,LdBPK_211290.1,LdBPK_220310.1,LdBPK_220340.1,LdBPK_281100.1,LdBPK_282750.1,LdBPK_291160.1,LdBPK_303240.1,LdBPK_351870.1,LdBPK_352230.1,LdBPK_360990.1,LdBPK_363550.1,LdBPK_363560.1,LdBPK_365238.1,LdBPK_365240.1,LdBPK_365353.1,	10.3	3.87	4.66	1.59101348852e-07	2.66020325336e-05	5.39353572608e-05
GO:0043043	peptide biosynthetic process	197	20	LdBPK_030420.1,LdBPK_060410.1,LdBPK_130460.1,LdBPK_141010.1,LdBPK_181380.1,LdBPK_211290.1,LdBPK_220310.1,LdBPK_220340.1,LdBPK_281100.1,LdBPK_282750.1,LdBPK_291160.1,LdBPK_303240.1,LdBPK_351870.1,LdBPK_352230.1,LdBPK_360990.1,LdBPK_363550.1,LdBPK_363560.1,LdBPK_365238.1,LdBPK_365240.1,LdBPK_365353.1,	10.2	3.83	4.6	1.88422376952e-07	2.66020325336e-05	6.38751857868e-05
GO:0010467	gene expression	458	32	LdBPK_030420.1,LdBPK_044330.1,LdBPK_060410.1,LdBPK_061210.1,LdBPK_130460.1,LdBPK_141010.1,LdBPK_151610.1,LdBPK_180790.1,LdBPK_181380.1,LdBPK_211290.1,LdBPK_220310.1,LdBPK_220340.1,LdBPK_251350.1,LdBPK_252180.1,LdBPK_281100.1,LdBPK_282210.1,LdBPK_282750.1,LdBPK_291160.1,LdBPK_300560.1,LdBPK_303240.1,LdBPK_324130.1,LdBPK_351870.1,LdBPK_352230.1,LdBPK_360500.1,LdBPK_360930.1,LdBPK_360990.1,LdBPK_363…	7.0	2.63	3.21	2.50439395532e-07	2.66020325336e-05	8.48989550853e-05
GO:0043604	amide biosynthetic process	204	20	LdBPK_030420.1,LdBPK_060410.1,LdBPK_130460.1,LdBPK_141010.1,LdBPK_181380.1,LdBPK_211290.1,LdBPK_220310.1,LdBPK_220340.1,LdBPK_281100.1,LdBPK_282750.1,LdBPK_291160.1,LdBPK_303240.1,LdBPK_351870.1,LdBPK_352230.1,LdBPK_360990.1,LdBPK_363550.1,LdBPK_363560.1,LdBPK_365238.1,LdBPK_365240.1,LdBPK_365353.1,	9.8	3.69	4.42	3.34611967397e-07	2.66020325336e-05	0.000113433456948
GO:0006518	peptide metabolic process	206	20	LdBPK_030420.1,LdBPK_060410.1,LdBPK_130460.1,LdBPK_141010.1,LdBPK_181380.1,LdBPK_211290.1,LdBPK_220310.1,LdBPK_220340.1,LdBPK_281100.1,LdBPK_282750.1,LdBPK_291160.1,LdBPK_303240.1,LdBPK_351870.1,LdBPK_352230.1,LdBPK_360990.1,LdBPK_363550.1,LdBPK_363560.1,LdBPK_365238.1,LdBPK_365240.1,LdBPK_365353.1,	9.7	3.66	4.37	3.92360361852e-07	2.66020325336e-05	0.000133010162668
GO:0043603	cellular amide metabolic process	216	20	LdBPK_030420.1,LdBPK_060410.1,LdBPK_130460.1,LdBPK_141010.1,LdBPK_181380.1,LdBPK_211290.1,LdBPK_220310.1,LdBPK_220340.1,LdBPK_281100.1,LdBPK_282750.1,LdBPK_291160.1,LdBPK_303240.1,LdBPK_351870.1,LdBPK_352230.1,LdBPK_360990.1,LdBPK_363550.1,LdBPK_363560.1,LdBPK_365238.1,LdBPK_365240.1,LdBPK_365353.1,	9.3	3.49	4.14	8.43677260766e-07	4.76677652333e-05	0.0002860065914
GO:0034645	cellular macromolecule biosynthetic process	326	24	LdBPK_030420.1,LdBPK_060410.1,LdBPK_130460.1,LdBPK_141010.1,LdBPK_180790.1,LdBPK_181380.1,LdBPK_211290.1,LdBPK_220310.1,LdBPK_220340.1,LdBPK_251350.1,LdBPK_281100.1,LdBPK_282750.1,LdBPK_291160.1,LdBPK_300550.1,LdBPK_303240.1,LdBPK_340110.1,LdBPK_351870.1,LdBPK_352230.1,LdBPK_360990.1,LdBPK_363550.1,LdBPK_363560.1,LdBPK_365238.1,LdBPK_365240.1,LdBPK_365353.1,	7.4	2.77	3.26	4.05738018601e-06	0.000181387123035	0.00137545188306
GO:0009059	macromolecule biosynthetic process	327	24	LdBPK_030420.1,LdBPK_060410.1,LdBPK_130460.1,LdBPK_141010.1,LdBPK_180790.1,LdBPK_181380.1,LdBPK_211290.1,LdBPK_220310.1,LdBPK_220340.1,LdBPK_251350.1,LdBPK_281100.1,LdBPK_282750.1,LdBPK_291160.1,LdBPK_300550.1,LdBPK_303240.1,LdBPK_340110.1,LdBPK_351870.1,LdBPK_352230.1,LdBPK_360990.1,LdBPK_363550.1,LdBPK_363560.1,LdBPK_365238.1,LdBPK_365240.1,LdBPK_365353.1,	7.3	2.77	3.25	4.28052207751e-06	0.000181387123035	0.00145109698428
GO:0044271	cellular nitrogen compound biosynthetic process	336	24	LdBPK_030420.1,LdBPK_060410.1,LdBPK_100270.1,LdBPK_130460.1,LdBPK_141010.1,LdBPK_180790.1,LdBPK_181380.1,LdBPK_211290.1,LdBPK_220310.1,LdBPK_220340.1,LdBPK_251350.1,LdBPK_281100.1,LdBPK_282750.1,LdBPK_291160.1,LdBPK_303240.1,LdBPK_340110.1,LdBPK_351870.1,LdBPK_352230.1,LdBPK_360990.1,LdBPK_363550.1,LdBPK_363560.1,LdBPK_365238.1,LdBPK_365240.1,LdBPK_365353.1,	7.1	2.69	3.15	6.85601797621e-06	0.00025824334377	0.00232419009393
GO:0034641	cellular nitrogen compound metabolic process	752	40	LdBPK_030420.1,LdBPK_044330.1,LdBPK_060410.1,LdBPK_100270.1,LdBPK_130460.1,LdBPK_141010.1,LdBPK_150410.1,LdBPK_151610.1,LdBPK_180790.1,LdBPK_181380.1,LdBPK_211290.1,LdBPK_220310.1,LdBPK_220340.1,LdBPK_241590.1,LdBPK_251350.1,LdBPK_252180.1,LdBPK_281100.1,LdBPK_282210.1,LdBPK_282750.1,LdBPK_291160.1,LdBPK_300560.1,LdBPK_301530.1,LdBPK_301540.1,LdBPK_301940.1,LdBPK_303240.1,LdBPK_322590.1,LdBPK_324…	5.3	2.0	2.42	8.08738452199e-06	0.000274162335296	0.00274162335296
GO:1901566	organonitrogen compound biosynthetic process	340	23	LdBPK_030420.1,LdBPK_060410.1,LdBPK_070420.1,LdBPK_100270.1,LdBPK_130460.1,LdBPK_141010.1,LdBPK_181380.1,LdBPK_211290.1,LdBPK_220310.1,LdBPK_220340.1,LdBPK_281100.1,LdBPK_282750.1,LdBPK_291160.1,LdBPK_300550.1,LdBPK_303240.1,LdBPK_351870.1,LdBPK_352230.1,LdBPK_360990.1,LdBPK_363550.1,LdBPK_363560.1,LdBPK_365238.1,LdBPK_365240.1,LdBPK_365353.1,	6.8	2.55	2.95	2.64252738873e-05	0.000814378895253	0.00895816784778
GO:0043170	macromolecule metabolic process	1111	49	LdBPK_010770.1,LdBPK_030420.1,LdBPK_044330.1,LdBPK_060410.1,LdBPK_061210.1,LdBPK_110110.1,LdBPK_120170.1,LdBPK_130460.1,LdBPK_141010.1,LdBPK_150410.1,LdBPK_151610.1,LdBPK_180370.1,LdBPK_180790.1,LdBPK_181380.1,LdBPK_211290.1,LdBPK_220310.1,LdBPK_220340.1,LdBPK_241410.1,LdBPK_241590.1,LdBPK_251350.1,LdBPK_252180.1,LdBPK_281100.1,LdBPK_282210.1,LdBPK_282750.1,LdBPK_291160.1,LdBPK_291900.1,LdBPK_300…	4.4	1.66	2.01	0.000102473311654	0.00289487105423	0.0347384526507
GO:0001522	pseudouridine synthesis	25	5	LdBPK_150410.1,LdBPK_301530.1,LdBPK_301940.1,LdBPK_324130.1,LdBPK_366000.1,	20.0	7.54	9.44	0.000426498621198	0.0105689264253	0.144583032586
GO:0044249	cellular biosynthetic process	517	27	LdBPK_030420.1,LdBPK_060410.1,LdBPK_070420.1,LdBPK_100270.1,LdBPK_130460.1,LdBPK_141010.1,LdBPK_180790.1,LdBPK_181380.1,LdBPK_211290.1,LdBPK_220310.1,LdBPK_220340.1,LdBPK_251350.1,LdBPK_281100.1,LdBPK_282750.1,LdBPK_291160.1,LdBPK_291900.1,LdBPK_300550.1,LdBPK_303240.1,LdBPK_340110.1,LdBPK_351870.1,LdBPK_352230.1,LdBPK_360990.1,LdBPK_363550.1,LdBPK_363560.1,LdBPK_365238.1,LdBPK_365240.1,LdBPK_365…	5.2	1.97	2.23	0.000436474837622	0.0105689264253	0.147964969954
GO:0009058	biosynthetic process	549	27	LdBPK_030420.1,LdBPK_060410.1,LdBPK_070420.1,LdBPK_100270.1,LdBPK_130460.1,LdBPK_141010.1,LdBPK_180790.1,LdBPK_181380.1,LdBPK_211290.1,LdBPK_220310.1,LdBPK_220340.1,LdBPK_251350.1,LdBPK_281100.1,LdBPK_282750.1,LdBPK_291160.1,LdBPK_291900.1,LdBPK_300550.1,LdBPK_303240.1,LdBPK_340110.1,LdBPK_351870.1,LdBPK_352230.1,LdBPK_360990.1,LdBPK_363550.1,LdBPK_363560.1,LdBPK_365238.1,LdBPK_365240.1,LdBPK_365…	4.9	1.85	2.08	0.0011072527301	0.0250239117002	0.375358675503
GO:1901576	organic substance biosynthetic process	532	26	LdBPK_030420.1,LdBPK_060410.1,LdBPK_070420.1,LdBPK_100270.1,LdBPK_130460.1,LdBPK_141010.1,LdBPK_180790.1,LdBPK_181380.1,LdBPK_211290.1,LdBPK_220310.1,LdBPK_220340.1,LdBPK_251350.1,LdBPK_281100.1,LdBPK_282750.1,LdBPK_291160.1,LdBPK_300550.1,LdBPK_303240.1,LdBPK_340110.1,LdBPK_351870.1,LdBPK_352230.1,LdBPK_360990.1,LdBPK_363550.1,LdBPK_363560.1,LdBPK_365238.1,LdBPK_365240.1,LdBPK_365353.1,	4.9	1.84	2.06	0.00151519010559	0.0321030903621	0.513649445794
GO:0006807	nitrogen compound metabolic process	1282	50	LdBPK_010770.1,LdBPK_030420.1,LdBPK_044330.1,LdBPK_060410.1,LdBPK_070420.1,LdBPK_100270.1,LdBPK_110110.1,LdBPK_120170.1,LdBPK_130460.1,LdBPK_141010.1,LdBPK_150410.1,LdBPK_151610.1,LdBPK_180370.1,LdBPK_180790.1,LdBPK_181380.1,LdBPK_211290.1,LdBPK_220310.1,LdBPK_220340.1,LdBPK_241410.1,LdBPK_241590.1,LdBPK_251350.1,LdBPK_252180.1,LdBPK_281100.1,LdBPK_282210.1,LdBPK_282750.1,LdBPK_291160.1,LdBPK_291…	3.9	1.47	1.72	0.00173396578168	0.0345773176464	0.587814399989
GO:0044267	cellular protein metabolic process	618	28	LdBPK_010770.1,LdBPK_030420.1,LdBPK_060410.1,LdBPK_110110.1,LdBPK_120170.1,LdBPK_130460.1,LdBPK_141010.1,LdBPK_180370.1,LdBPK_181380.1,LdBPK_211290.1,LdBPK_220310.1,LdBPK_220340.1,LdBPK_241410.1,LdBPK_281100.1,LdBPK_282750.1,LdBPK_291160.1,LdBPK_291900.1,LdBPK_300550.1,LdBPK_300880.1,LdBPK_303240.1,LdBPK_351870.1,LdBPK_352230.1,LdBPK_360990.1,LdBPK_363550.1,LdBPK_363560.1,LdBPK_365238.1,LdBPK_365…	4.5	1.71	1.9	0.00304624631011	0.0490676796061	1.0
GO:0051560	mitochondrial calcium ion homeostasis	4	2	LdBPK_210410.1,LdBPK_270640.1,	50.0	18.84	37.15	0.00405278769608	0.0490676796061	1.0
GO:0051495	positive regulation of cytoskeleton organization	4	2	LdBPK_050290.1,LdBPK_180920.1,	50.0	18.84	37.15	0.00405278769608	0.0490676796061	1.0
GO:0045010	actin nucleation	4	2	LdBPK_050290.1,LdBPK_180920.1,	50.0	18.84	37.15	0.00405278769608	0.0490676796061	1.0
GO:0044089	positive regulation of cellular component biogenesis	4	2	LdBPK_050290.1,LdBPK_180920.1,	50.0	18.84	37.15	0.00405278769608	0.0490676796061	1.0
GO:0034314	Arp2/3 complex-mediated actin nucleation	4	2	LdBPK_050290.1,LdBPK_180920.1,	50.0	18.84	37.15	0.00405278769608	0.0490676796061	1.0
GO:0032273	positive regulation of protein polymerization	4	2	LdBPK_050290.1,LdBPK_180920.1,	50.0	18.84	37.15	0.00405278769608	0.0490676796061	1.0
GO:0031334	positive regulation of protein-containing complex assembly	4	2	LdBPK_050290.1,LdBPK_180920.1,	50.0	18.84	37.15	0.00405278769608	0.0490676796061	1.0
GO:0030838	positive regulation of actin filament polymerization	4	2	LdBPK_050290.1,LdBPK_180920.1,	50.0	18.84	37.15	0.00405278769608	0.0490676796061	1.0
GO:1902905	positive regulation of supramolecular fiber organization	4	2	LdBPK_050290.1,LdBPK_180920.1,	50.0	18.84	37.15	0.00405278769608	0.0490676796061	1.0
GO:0010638	positive regulation of organelle organization	4	2	LdBPK_050290.1,LdBPK_180920.1,	50.0	18.84	37.15	0.00405278769608	0.0490676796061	1.0
GO:0009451	RNA modification	79	7	LdBPK_150410.1,LdBPK_301530.1,LdBPK_301940.1,LdBPK_322590.1,LdBPK_324130.1,LdBPK_366000.1,LdBPK_366940.1,	8.9	3.34	3.69	0.00473736493659	0.0553781625346	1.0
GO:0008152	metabolic process	1737	61	LdBPK_010770.1,LdBPK_030420.1,LdBPK_044330.1,LdBPK_051010.1,LdBPK_060410.1,LdBPK_061210.1,LdBPK_070390.1,LdBPK_070420.1,LdBPK_100090.1,LdBPK_100270.1,LdBPK_110110.1,LdBPK_120170.1,LdBPK_130200.1,LdBPK_130460.1,LdBPK_141010.1,LdBPK_150410.1,LdBPK_151400.1,LdBPK_151610.1,LdBPK_180370.1,LdBPK_180790.1,LdBPK_181380.1,LdBPK_211030.1,LdBPK_211290.1,LdBPK_220310.1,LdBPK_220340.1,LdBPK_241410.1,LdBPK_241…	3.5	1.32	1.55	0.00609820425357	0.0562497647581	1.0
GO:0030832	regulation of actin filament length	5	2	LdBPK_050290.1,LdBPK_180920.1,	40.0	15.08	24.76	0.00663714038444	0.0562497647581	1.0
GO:0043254	regulation of protein-containing complex assembly	5	2	LdBPK_050290.1,LdBPK_180920.1,	40.0	15.08	24.76	0.00663714038444	0.0562497647581	1.0
GO:0006874	cellular calcium ion homeostasis	5	2	LdBPK_210410.1,LdBPK_270640.1,	40.0	15.08	24.76	0.00663714038444	0.0562497647581	1.0
GO:1902903	regulation of supramolecular fiber organization	5	2	LdBPK_050290.1,LdBPK_180920.1,	40.0	15.08	24.76	0.00663714038444	0.0562497647581	1.0
GO:0030833	regulation of actin filament polymerization	5	2	LdBPK_050290.1,LdBPK_180920.1,	40.0	15.08	24.76	0.00663714038444	0.0562497647581	1.0
GO:0032956	regulation of actin cytoskeleton organization	5	2	LdBPK_050290.1,LdBPK_180920.1,	40.0	15.08	24.76	0.00663714038444	0.0562497647581	1.0
GO:0032271	regulation of protein polymerization	5	2	LdBPK_050290.1,LdBPK_180920.1,	40.0	15.08	24.76	0.00663714038444	0.0562497647581	1.0
GO:0110053	regulation of actin filament organization	5	2	LdBPK_050290.1,LdBPK_180920.1,	40.0	15.08	24.76	0.00663714038444	0.0562497647581	1.0
GO:0008064	regulation of actin polymerization or depolymerization	5	2	LdBPK_050290.1,LdBPK_180920.1,	40.0	15.08	24.76	0.00663714038444	0.0562497647581	1.0
GO:0032970	regulation of actin filament-based process	5	2	LdBPK_050290.1,LdBPK_180920.1,	40.0	15.08	24.76	0.00663714038444	0.0562497647581	1.0
GO:0019538	protein metabolic process	692	29	LdBPK_010770.1,LdBPK_030420.1,LdBPK_060410.1,LdBPK_110110.1,LdBPK_120170.1,LdBPK_130460.1,LdBPK_141010.1,LdBPK_180370.1,LdBPK_181380.1,LdBPK_211290.1,LdBPK_220310.1,LdBPK_220340.1,LdBPK_241410.1,LdBPK_281100.1,LdBPK_282750.1,LdBPK_291160.1,LdBPK_291900.1,LdBPK_300550.1,LdBPK_300880.1,LdBPK_303240.1,LdBPK_310480.1,LdBPK_351870.1,LdBPK_352230.1,LdBPK_360990.1,LdBPK_363550.1,LdBPK_363560.1,LdBPK_365…	4.2	1.58	1.74	0.00779514465104	0.0644525374805	1.0
GO:0044260	cellular macromolecule metabolic process	822	33	LdBPK_010770.1,LdBPK_030420.1,LdBPK_060410.1,LdBPK_110110.1,LdBPK_120170.1,LdBPK_130460.1,LdBPK_141010.1,LdBPK_180370.1,LdBPK_180790.1,LdBPK_181380.1,LdBPK_211290.1,LdBPK_220310.1,LdBPK_220340.1,LdBPK_241410.1,LdBPK_241590.1,LdBPK_251350.1,LdBPK_281100.1,LdBPK_282750.1,LdBPK_291160.1,LdBPK_291900.1,LdBPK_300550.1,LdBPK_300880.1,LdBPK_301540.1,LdBPK_303240.1,LdBPK_340110.1,LdBPK_351870.1,LdBPK_352…	4.0	1.51	1.68	0.00850656441488	0.068660127063	1.0
GO:0055074	calcium ion homeostasis	6	2	LdBPK_210410.1,LdBPK_270640.1,	33.3	12.56	18.57	0.00978288599233	0.070561667051	1.0
GO:0051130	positive regulation of cellular component organization	6	2	LdBPK_050290.1,LdBPK_180920.1,	33.3	12.56	18.57	0.00978288599233	0.070561667051	1.0
GO:0072503	cellular divalent inorganic cation homeostasis	6	2	LdBPK_210410.1,LdBPK_270640.1,	33.3	12.56	18.57	0.00978288599233	0.070561667051	1.0
GO:0051493	regulation of cytoskeleton organization	6	2	LdBPK_050290.1,LdBPK_180920.1,	33.3	12.56	18.57	0.00978288599233	0.070561667051	1.0
GO:0044087	regulation of cellular component biogenesis	6	2	LdBPK_050290.1,LdBPK_180920.1,	33.3	12.56	18.57	0.00978288599233	0.070561667051	1.0
GO:0044237	cellular metabolic process	1429	51	LdBPK_010770.1,LdBPK_030420.1,LdBPK_044330.1,LdBPK_060410.1,LdBPK_070390.1,LdBPK_070420.1,LdBPK_100090.1,LdBPK_100270.1,LdBPK_110110.1,LdBPK_120170.1,LdBPK_130460.1,LdBPK_141010.1,LdBPK_150410.1,LdBPK_151610.1,LdBPK_180370.1,LdBPK_180790.1,LdBPK_181380.1,LdBPK_211290.1,LdBPK_220310.1,LdBPK_220340.1,LdBPK_241410.1,LdBPK_241590.1,LdBPK_251350.1,LdBPK_252180.1,LdBPK_281100.1,LdBPK_282210.1,LdBPK_282…	3.6	1.35	1.53	0.0102339037274	0.0722769450744	1.0
GO:0016070	RNA metabolic process	323	16	LdBPK_044330.1,LdBPK_150410.1,LdBPK_151610.1,LdBPK_180790.1,LdBPK_251350.1,LdBPK_252180.1,LdBPK_282210.1,LdBPK_300560.1,LdBPK_301530.1,LdBPK_301940.1,LdBPK_322590.1,LdBPK_324130.1,LdBPK_360500.1,LdBPK_360930.1,LdBPK_366000.1,LdBPK_366940.1,	5.0	1.87	2.02	0.0112892038468	0.0781028592667	1.0
GO:0007015	actin filament organization	7	2	LdBPK_050290.1,LdBPK_180920.1,	28.6	10.77	14.85	0.0134587943095	0.0894613974689	1.0
GO:0072507	divalent inorganic cation homeostasis	7	2	LdBPK_210410.1,LdBPK_270640.1,	28.6	10.77	14.85	0.0134587943095	0.0894613974689	1.0
GO:0090066	regulation of anatomical structure size	8	2	LdBPK_050290.1,LdBPK_180920.1,	25.0	9.42	12.37	0.0176348790968	0.112796679506	1.0
GO:0032535	regulation of cellular component size	8	2	LdBPK_050290.1,LdBPK_180920.1,	25.0	9.42	12.37	0.0176348790968	0.112796679506	1.0
GO:0071704	organic substance metabolic process	1507	52	LdBPK_010770.1,LdBPK_030420.1,LdBPK_044330.1,LdBPK_060410.1,LdBPK_061210.1,LdBPK_070420.1,LdBPK_100270.1,LdBPK_110110.1,LdBPK_120170.1,LdBPK_130200.1,LdBPK_130460.1,LdBPK_141010.1,LdBPK_150410.1,LdBPK_151610.1,LdBPK_180370.1,LdBPK_180790.1,LdBPK_181380.1,LdBPK_211290.1,LdBPK_220310.1,LdBPK_220340.1,LdBPK_241410.1,LdBPK_241590.1,LdBPK_251350.1,LdBPK_252180.1,LdBPK_281100.1,LdBPK_282210.1,LdBPK_282…	3.5	1.3	1.47	0.0181401749295	0.113879987058	1.0
GO:0044238	primary metabolic process	1442	50	LdBPK_010770.1,LdBPK_030420.1,LdBPK_044330.1,LdBPK_060410.1,LdBPK_070420.1,LdBPK_110110.1,LdBPK_120170.1,LdBPK_130200.1,LdBPK_130460.1,LdBPK_141010.1,LdBPK_150410.1,LdBPK_151610.1,LdBPK_180370.1,LdBPK_180790.1,LdBPK_181380.1,LdBPK_211290.1,LdBPK_220310.1,LdBPK_220340.1,LdBPK_241410.1,LdBPK_241590.1,LdBPK_251350.1,LdBPK_252180.1,LdBPK_281100.1,LdBPK_282210.1,LdBPK_282750.1,LdBPK_291160.1,LdBPK_291…	3.5	1.31	1.47	0.0191297276279	0.117908684834	1.0
GO:0090304	nucleic acid metabolic process	434	19	LdBPK_044330.1,LdBPK_150410.1,LdBPK_151610.1,LdBPK_180790.1,LdBPK_241590.1,LdBPK_251350.1,LdBPK_252180.1,LdBPK_282210.1,LdBPK_300560.1,LdBPK_301530.1,LdBPK_301540.1,LdBPK_301940.1,LdBPK_322590.1,LdBPK_324130.1,LdBPK_340110.1,LdBPK_360500.1,LdBPK_360930.1,LdBPK_366000.1,LdBPK_366940.1,	4.4	1.65	1.77	0.0203177962789	0.122995231045	1.0
GO:0030036	actin cytoskeleton organization	9	2	LdBPK_050290.1,LdBPK_180920.1,	22.2	8.38	10.6	0.0222823547372	0.125895304265	1.0
GO:0030029	actin filament-based process	9	2	LdBPK_050290.1,LdBPK_180920.1,	22.2	8.38	10.6	0.0222823547372	0.125895304265	1.0
GO:0006875	cellular metal ion homeostasis	9	2	LdBPK_210410.1,LdBPK_270640.1,	22.2	8.38	10.6	0.0222823547372	0.125895304265	1.0
GO:0030003	cellular cation homeostasis	9	2	LdBPK_210410.1,LdBPK_270640.1,	22.2	8.38	10.6	0.0222823547372	0.125895304265	1.0
GO:0006480	N-terminal protein amino acid methylation	1	1	LdBPK_300880.1,	100.0	37.69	inf	0.0265337164102	0.134252684523	1.0
GO:0098507	polynucleotide 5' dephosphorylation	1	1	LdBPK_252180.1,	100.0	37.69	inf	0.0265337164102	0.134252684523	1.0
GO:0080156	mitochondrial mRNA modification	1	1	LdBPK_366940.1,	100.0	37.69	inf	0.0265337164102	0.134252684523	1.0
GO:0006549	isoleucine metabolic process	1	1	LdBPK_070420.1,	100.0	37.69	inf	0.0265337164102	0.134252684523	1.0
GO:0009082	branched-chain amino acid biosynthetic process	1	1	LdBPK_070420.1,	100.0	37.69	inf	0.0265337164102	0.134252684523	1.0
GO:0009097	isoleucine biosynthetic process	1	1	LdBPK_070420.1,	100.0	37.69	inf	0.0265337164102	0.134252684523	1.0
GO:0015976	carbon utilization	1	1	LdBPK_060630.1,	100.0	37.69	inf	0.0265337164102	0.134252684523	1.0
GO:0006873	cellular ion homeostasis	10	2	LdBPK_210410.1,LdBPK_270640.1,	20.0	7.54	9.28	0.0273735942908	0.136465418597	1.0
GO:0008033	tRNA processing	45	4	LdBPK_151610.1,LdBPK_282210.1,LdBPK_360500.1,LdBPK_366000.1,	8.9	3.35	3.65	0.0305956050223	0.150317537718	1.0
GO:0055065	metal ion homeostasis	11	2	LdBPK_210410.1,LdBPK_270640.1,	18.2	6.85	8.25	0.0328820889039	0.157000396316	1.0
GO:0055082	cellular chemical homeostasis	11	2	LdBPK_210410.1,LdBPK_270640.1,	18.2	6.85	8.25	0.0328820889039	0.157000396316	1.0
GO:0065008	regulation of biological quality	69	5	LdBPK_050290.1,LdBPK_180920.1,LdBPK_210410.1,LdBPK_270640.1,LdBPK_322590.1,	7.2	2.73	2.93	0.0355691249867	0.167471296812	1.0
GO:0098771	inorganic ion homeostasis	12	2	LdBPK_210410.1,LdBPK_270640.1,	16.7	6.28	7.42	0.0387824085397	0.180099130068	1.0
GO:1901564	organonitrogen compound metabolic process	859	31	LdBPK_010770.1,LdBPK_030420.1,LdBPK_060410.1,LdBPK_070420.1,LdBPK_100270.1,LdBPK_110110.1,LdBPK_120170.1,LdBPK_130460.1,LdBPK_141010.1,LdBPK_180370.1,LdBPK_181380.1,LdBPK_211290.1,LdBPK_220310.1,LdBPK_220340.1,LdBPK_241410.1,LdBPK_281100.1,LdBPK_282750.1,LdBPK_291160.1,LdBPK_291900.1,LdBPK_300550.1,LdBPK_300880.1,LdBPK_303240.1,LdBPK_310480.1,LdBPK_351870.1,LdBPK_352230.1,LdBPK_360990.1,LdBPK_363…	3.6	1.36	1.47	0.042396841869	0.192963814197	1.0
GO:0034470	ncRNA processing	97	6	LdBPK_044330.1,LdBPK_151610.1,LdBPK_282210.1,LdBPK_324130.1,LdBPK_360500.1,LdBPK_366000.1,	6.2	2.33	2.48	0.0433912968777	0.192963814197	1.0
GO:0055080	cation homeostasis	13	2	LdBPK_210410.1,LdBPK_270640.1,	15.4	5.8	6.74	0.0450501639842	0.192963814197	1.0

### Sheet: Hoja4
ID	Name	Bgd count	Result count	Result gene list	Pct of bgd	Fold enrichment	Odds ratio	P-value	Benjamini	Bonferroni
GO:0006113	fermentation	1	1	LBRM2903_160007000,	100.0	176.3	inf	0.00567200986432	0.0718454582814	0.646609124532
GO:0047484	regulation of response to osmotic stress	1	1	LBRM2903_200049400,	100.0	176.3	inf	0.00567200986432	0.0718454582814	0.646609124532
GO:0008272	sulfate transport	1	1	LBRM2903_280024800,	100.0	176.3	inf	0.00567200986432	0.0718454582814	0.646609124532
GO:0009267	cellular response to starvation	1	1	LBRM2903_200049400,	100.0	176.3	inf	0.00567200986432	0.0718454582814	0.646609124532
GO:0042594	response to starvation	1	1	LBRM2903_200049400,	100.0	176.3	inf	0.00567200986432	0.0718454582814	0.646609124532
GO:0042149	cellular response to glucose starvation	1	1	LBRM2903_200049400,	100.0	176.3	inf	0.00567200986432	0.0718454582814	0.646609124532
GO:0031669	cellular response to nutrient levels	1	1	LBRM2903_200049400,	100.0	176.3	inf	0.00567200986432	0.0718454582814	0.646609124532
GO:0072348	sulfur compound transport	1	1	LBRM2903_280024800,	100.0	176.3	inf	0.00567200986432	0.0718454582814	0.646609124532
GO:0031667	response to nutrient levels	1	1	LBRM2903_200049400,	100.0	176.3	inf	0.00567200986432	0.0718454582814	0.646609124532
GO:0071496	cellular response to external stimulus	2	1	LBRM2903_200049400,	50.0	88.15	183.23	0.0113132392114	0.0992084053922	1.0
GO:0031668	cellular response to extracellular stimulus	2	1	LBRM2903_200049400,	50.0	88.15	183.23	0.0113132392114	0.0992084053922	1.0
GO:0080134	regulation of response to stress	2	1	LBRM2903_200049400,	50.0	88.15	183.23	0.0113132392114	0.0992084053922	1.0
GO:0009991	response to extracellular stimulus	2	1	LBRM2903_200049400,	50.0	88.15	183.23	0.0113132392114	0.0992084053922	1.0
GO:0006378	mRNA polyadenylation	3	1	LBRM2903_340060300,	33.3	58.77	91.59	0.0169238475257	0.128621241196	1.0
GO:0031124	mRNA 3'-end processing	3	1	LBRM2903_340060300,	33.3	58.77	91.59	0.0169238475257	0.128621241196	1.0
GO:0006308	DNA catabolic process	4	1	LBRM2903_300021400,	25.0	44.08	61.05	0.0225039935045	0.16034095372	1.0
GO:0043631	RNA polyadenylation	5	1	LBRM2903_340060300,	20.0	35.26	45.77	0.028053835062	0.177674288726	1.0
GO:0031123	RNA 3'-end processing	5	1	LBRM2903_340060300,	20.0	35.26	45.77	0.028053835062	0.177674288726	1.0
GO:0009605	response to external stimulus	6	1	LBRM2903_200049400,	16.7	29.38	36.61	0.033573529332	0.201441175992	1.0
GO:0015914	phospholipid transport	8	1	LBRM2903_200032600,	12.5	22.04	26.14	0.0445231006687	0.253781673811	1.0

### Sheet: Hoja5
ID	Name	Bgd count	Result count	Result gene list	Pct of bgd	Fold enrichment	Odds ratio	P-value	Benjamini	Bonferroni
GO:0016575	histone deacetylation	2	1	LdBPK_241410.1,	50.0	268.95	590.5	0.00371495797793	0.0306484033179	0.122593613272
GO:0006476	protein deacetylation	2	1	LdBPK_241410.1,	50.0	268.95	590.5	0.00371495797793	0.0306484033179	0.122593613272
GO:0098732	macromolecule deacylation	2	1	LdBPK_241410.1,	50.0	268.95	590.5	0.00371495797793	0.0306484033179	0.122593613272
GO:0035601	protein deacylation	2	1	LdBPK_241410.1,	50.0	268.95	590.5	0.00371495797793	0.0306484033179	0.122593613272
GO:0016569	covalent chromatin modification	20	1	LdBPK_241410.1,	5.0	26.9	30.98	0.0365893653691	0.20124150953	1.0
GO:0016570	histone modification	20	1	LdBPK_241410.1,	5.0	26.9	30.98	0.0365893653691	0.20124150953	1.0

### Sheet: Hoja6
ID	Name	Bgd count	Result count	Result gene list	Pct of bgd	Fold enrichment	Odds ratio	P-value	Benjamini	Bonferroni
GO:0034641	cellular nitrogen compound metabolic process	752	17	LdBPK_044330.1,LdBPK_060410.1,LdBPK_130460.1,LdBPK_141010.1,LdBPK_151610.1,LdBPK_252180.1,LdBPK_282210.1,LdBPK_291160.1,LdBPK_300560.1,LdBPK_301530.1,LdBPK_301540.1,LdBPK_322590.1,LdBPK_340110.1,LdBPK_360500.1,LdBPK_365238.1,LdBPK_366000.1,LdBPK_366940.1,	2.3	2.27	2.82	0.000754948544338	0.0479522994644	0.132115995259
GO:0090304	nucleic acid metabolic process	434	12	LdBPK_044330.1,LdBPK_151610.1,LdBPK_252180.1,LdBPK_282210.1,LdBPK_300560.1,LdBPK_301530.1,LdBPK_301540.1,LdBPK_322590.1,LdBPK_340110.1,LdBPK_360500.1,LdBPK_366000.1,LdBPK_366940.1,	2.8	2.77	3.29	0.000976975328152	0.0479522994644	0.170970682427
GO:0008033	tRNA processing	45	4	LdBPK_151610.1,LdBPK_282210.1,LdBPK_360500.1,LdBPK_366000.1,	8.9	8.91	10.32	0.00097957309485	0.0479522994644	0.171425291599
GO:0016070	RNA metabolic process	323	10	LdBPK_044330.1,LdBPK_151610.1,LdBPK_252180.1,LdBPK_282210.1,LdBPK_300560.1,LdBPK_301530.1,LdBPK_322590.1,LdBPK_360500.1,LdBPK_366000.1,LdBPK_366940.1,	3.1	3.1	3.62	0.00117254495479	0.0479522994644	0.205195367089
GO:0010467	gene expression	458	12	LdBPK_044330.1,LdBPK_060410.1,LdBPK_130460.1,LdBPK_141010.1,LdBPK_151610.1,LdBPK_252180.1,LdBPK_282210.1,LdBPK_291160.1,LdBPK_300560.1,LdBPK_360500.1,LdBPK_365238.1,LdBPK_366000.1,	2.6	2.63	3.1	0.00156186713575	0.0479522994644	0.273326748757
GO:0043170	macromolecule metabolic process	1111	21	LdBPK_044330.1,LdBPK_060410.1,LdBPK_120170.1,LdBPK_130460.1,LdBPK_141010.1,LdBPK_151610.1,LdBPK_252180.1,LdBPK_282210.1,LdBPK_291160.1,LdBPK_291900.1,LdBPK_300560.1,LdBPK_300880.1,LdBPK_301530.1,LdBPK_301540.1,LdBPK_310480.1,LdBPK_322590.1,LdBPK_340110.1,LdBPK_360500.1,LdBPK_365238.1,LdBPK_366000.1,LdBPK_366940.1,	1.9	1.9	2.42	0.00164407883878	0.0479522994644	0.287713796786
GO:0034470	ncRNA processing	97	5	LdBPK_044330.1,LdBPK_151610.1,LdBPK_282210.1,LdBPK_360500.1,LdBPK_366000.1,	5.2	5.17	5.8	0.00265509258034	0.0663773145085	0.464641201559
GO:0006396	RNA processing	201	7	LdBPK_044330.1,LdBPK_151610.1,LdBPK_252180.1,LdBPK_282210.1,LdBPK_300560.1,LdBPK_360500.1,LdBPK_366000.1,	3.5	3.49	3.93	0.00358425863481	0.0784056576365	0.627245261092
GO:0006399	tRNA metabolic process	70	4	LdBPK_151610.1,LdBPK_282210.1,LdBPK_360500.1,LdBPK_366000.1,	5.7	5.73	6.38	0.00501085883173	0.0955721713422	0.876900295553
GO:0034660	ncRNA metabolic process	123	5	LdBPK_044330.1,LdBPK_151610.1,LdBPK_282210.1,LdBPK_360500.1,LdBPK_366000.1,	4.1	4.08	4.5	0.00731324397859	0.0955721713422	1.0
GO:0009451	RNA modification	79	4	LdBPK_301530.1,LdBPK_322590.1,LdBPK_366000.1,LdBPK_366940.1,	5.1	5.08	5.61	0.00768451083167	0.0955721713422	1.0
GO:0006139	nucleobase-containing compound metabolic process	556	12	LdBPK_044330.1,LdBPK_151610.1,LdBPK_252180.1,LdBPK_282210.1,LdBPK_300560.1,LdBPK_301530.1,LdBPK_301540.1,LdBPK_322590.1,LdBPK_340110.1,LdBPK_360500.1,LdBPK_366000.1,LdBPK_366940.1,	2.2	2.16	2.49	0.00769230418936	0.0955721713422	1.0
GO:0006807	nitrogen compound metabolic process	1282	21	LdBPK_044330.1,LdBPK_060410.1,LdBPK_120170.1,LdBPK_130460.1,LdBPK_141010.1,LdBPK_151610.1,LdBPK_252180.1,LdBPK_282210.1,LdBPK_291160.1,LdBPK_291900.1,LdBPK_300560.1,LdBPK_300880.1,LdBPK_301530.1,LdBPK_301540.1,LdBPK_310480.1,LdBPK_322590.1,LdBPK_340110.1,LdBPK_360500.1,LdBPK_365238.1,LdBPK_366000.1,LdBPK_366940.1,	1.6	1.64	2.01	0.00965622169388	0.0955721713422	1.0
GO:0098507	polynucleotide 5' dephosphorylation	1	1	LdBPK_252180.1,	100.0	100.29	inf	0.0099712692243	0.0955721713422	1.0
GO:0080156	mitochondrial mRNA modification	1	1	LdBPK_366940.1,	100.0	100.29	inf	0.0099712692243	0.0955721713422	1.0
GO:0015976	carbon utilization	1	1	LdBPK_060630.1,	100.0	100.29	inf	0.0099712692243	0.0955721713422	1.0
GO:0006480	N-terminal protein amino acid methylation	1	1	LdBPK_300880.1,	100.0	100.29	inf	0.0099712692243	0.0955721713422	1.0
GO:0006725	cellular aromatic compound metabolic process	575	12	LdBPK_044330.1,LdBPK_151610.1,LdBPK_252180.1,LdBPK_282210.1,LdBPK_300560.1,LdBPK_301530.1,LdBPK_301540.1,LdBPK_322590.1,LdBPK_340110.1,LdBPK_360500.1,LdBPK_366000.1,LdBPK_366940.1,	2.1	2.09	2.4	0.00997226923629	0.0955721713422	1.0
GO:0046483	heterocycle metabolic process	578	12	LdBPK_044330.1,LdBPK_151610.1,LdBPK_252180.1,LdBPK_282210.1,LdBPK_300560.1,LdBPK_301530.1,LdBPK_301540.1,LdBPK_322590.1,LdBPK_340110.1,LdBPK_360500.1,LdBPK_366000.1,LdBPK_366940.1,	2.1	2.08	2.39	0.0103764071743	0.0955721713422	1.0
GO:1901360	organic cyclic compound metabolic process	589	12	LdBPK_044330.1,LdBPK_151610.1,LdBPK_252180.1,LdBPK_282210.1,LdBPK_300560.1,LdBPK_301530.1,LdBPK_301540.1,LdBPK_322590.1,LdBPK_340110.1,LdBPK_360500.1,LdBPK_366000.1,LdBPK_366940.1,	2.0	2.04	2.34	0.0119695709141	0.104733745498	1.0
GO:0044238	primary metabolic process	1442	22	LdBPK_044330.1,LdBPK_060410.1,LdBPK_120170.1,LdBPK_130200.1,LdBPK_130460.1,LdBPK_141010.1,LdBPK_151610.1,LdBPK_252180.1,LdBPK_282210.1,LdBPK_291160.1,LdBPK_291900.1,LdBPK_300560.1,LdBPK_300880.1,LdBPK_301530.1,LdBPK_301540.1,LdBPK_310480.1,LdBPK_322590.1,LdBPK_340110.1,LdBPK_360500.1,LdBPK_365238.1,LdBPK_366000.1,LdBPK_366940.1,	1.5	1.53	1.86	0.0180031007166	0.150025839305	1.0
GO:0009416	response to light stimulus	2	1	LdBPK_340110.1,	50.0	50.14	100.98	0.0198447809069	0.150992898205	1.0
GO:0009411	response to UV	2	1	LdBPK_340110.1,	50.0	50.14	100.98	0.0198447809069	0.150992898205	1.0
GO:0008152	metabolic process	1737	25	LdBPK_044330.1,LdBPK_060410.1,LdBPK_100090.1,LdBPK_120170.1,LdBPK_130200.1,LdBPK_130460.1,LdBPK_141010.1,LdBPK_151400.1,LdBPK_151610.1,LdBPK_252180.1,LdBPK_282210.1,LdBPK_291100.1,LdBPK_291160.1,LdBPK_291900.1,LdBPK_300560.1,LdBPK_300880.1,LdBPK_301530.1,LdBPK_301540.1,LdBPK_310480.1,LdBPK_322590.1,LdBPK_340110.1,LdBPK_360500.1,LdBPK_365238.1,LdBPK_366000.1,LdBPK_366940.1,	1.4	1.44	1.78	0.0220120843844	0.157083590633	1.0
GO:0001522	pseudouridine synthesis	25	2	LdBPK_301530.1,LdBPK_366000.1,	8.0	8.02	8.9	0.0253154103552	0.157083590633	1.0
GO:0071704	organic substance metabolic process	1507	22	LdBPK_044330.1,LdBPK_060410.1,LdBPK_120170.1,LdBPK_130200.1,LdBPK_130460.1,LdBPK_141010.1,LdBPK_151610.1,LdBPK_252180.1,LdBPK_282210.1,LdBPK_291160.1,LdBPK_291900.1,LdBPK_300560.1,LdBPK_300880.1,LdBPK_301530.1,LdBPK_301540.1,LdBPK_310480.1,LdBPK_322590.1,LdBPK_340110.1,LdBPK_360500.1,LdBPK_365238.1,LdBPK_366000.1,LdBPK_366940.1,	1.5	1.46	1.75	0.0293035307009	0.157083590633	1.0
GO:0017182	peptidyl-diphthamide metabolic process	3	1	LdBPK_291900.1,	33.3	33.43	50.48	0.0296214770907	0.157083590633	1.0
GO:0017183	peptidyl-diphthamide biosynthetic process from peptidyl-histidine	3	1	LdBPK_291900.1,	33.3	33.43	50.48	0.0296214770907	0.157083590633	1.0
GO:0018202	peptidyl-histidine modification	3	1	LdBPK_291900.1,	33.3	33.43	50.48	0.0296214770907	0.157083590633	1.0
GO:0009314	response to radiation	3	1	LdBPK_340110.1,	33.3	33.43	50.48	0.0296214770907	0.157083590633	1.0
GO:0031365	N-terminal protein amino acid modification	3	1	LdBPK_300880.1,	33.3	33.43	50.48	0.0296214770907	0.157083590633	1.0
GO:1900247	regulation of cytoplasmic translational elongation	3	1	LdBPK_291900.1,	33.3	33.43	50.48	0.0296214770907	0.157083590633	1.0
GO:1900864	mitochondrial RNA modification	3	1	LdBPK_366940.1,	33.3	33.43	50.48	0.0296214770907	0.157083590633	1.0
GO:0044237	cellular metabolic process	1429	21	LdBPK_044330.1,LdBPK_060410.1,LdBPK_100090.1,LdBPK_120170.1,LdBPK_130460.1,LdBPK_141010.1,LdBPK_151610.1,LdBPK_252180.1,LdBPK_282210.1,LdBPK_291160.1,LdBPK_291900.1,LdBPK_300560.1,LdBPK_300880.1,LdBPK_301530.1,LdBPK_301540.1,LdBPK_322590.1,LdBPK_340110.1,LdBPK_360500.1,LdBPK_365238.1,LdBPK_366000.1,LdBPK_366940.1,	1.5	1.47	1.75	0.0316712963536	0.163014025349	1.0
GO:0016071	mRNA metabolic process	75	3	LdBPK_252180.1,LdBPK_300560.1,LdBPK_366940.1,	4.0	4.01	4.31	0.038334117096	0.171947522674	1.0
GO:0000731	DNA synthesis involved in DNA repair	4	1	LdBPK_340110.1,	25.0	25.07	33.65	0.0393022908968	0.171947522674	1.0
GO:0019985	translesion synthesis	4	1	LdBPK_340110.1,	25.0	25.07	33.65	0.0393022908968	0.171947522674	1.0
GO:0010389	regulation of G2/M transition of mitotic cell cycle	4	1	LdBPK_340110.1,	25.0	25.07	33.65	0.0393022908968	0.171947522674	1.0
GO:0006301	postreplication repair	4	1	LdBPK_340110.1,	25.0	25.07	33.65	0.0393022908968	0.171947522674	1.0
GO:1902749	regulation of cell cycle G2/M phase transition	4	1	LdBPK_340110.1,	25.0	25.07	33.65	0.0393022908968	0.171947522674	1.0
GO:0006412	translation	195	5	LdBPK_060410.1,LdBPK_130460.1,LdBPK_141010.1,LdBPK_291160.1,LdBPK_365238.1,	2.6	2.57	2.76	0.0439890275459	0.187758044403	1.0
GO:0043043	peptide biosynthetic process	197	5	LdBPK_060410.1,LdBPK_130460.1,LdBPK_141010.1,LdBPK_291160.1,LdBPK_365238.1,	2.5	2.55	2.73	0.0456302418732	0.190126007805	1.0
GO:0006448	regulation of translational elongation	5	1	LdBPK_291900.1,	20.0	20.06	25.23	0.0488881466104	0.198963387368	1.0
